# Increasing proteome depth while maintaining quantitative precision in short gradient data-independent acquisition proteomics

**DOI:** 10.1101/2022.09.12.507556

**Authors:** Joerg Doellinger, Christian Blumenscheit, Andy Schneider, Peter Lasch

## Abstract

The combination of short liquid chromatography (LC) gradients and data independent acquisition (DIA) by mass spectrometry (MS) has proven its huge potential for high-throughput proteomics. This methodology benefits from the speed of the latest generation of mass spectrometers, which enable short MS cycle times needed to provide sufficient sampling of sharp LC peaks. However, the optimization of isolation window schemes resulting in a certain number of data points per peak (DPPP) is understudied, although it is one of the most important parameters for the outcome of this methodology. In this study, we show that substantially reducing the number of DPPP for short gradient DIA massively increases protein identifications while maintaining quantitative precision. A deeper analysis of the underlying effects shows that a reduction of DPPP increases the selectivity of the data analysis, allowing fragment ions to be tracked over a longer period of the LC gradient. This in turn increases the number of precursors identified per protein, keeping the number of data points per protein nearly constant even at long cycle times. When proteins are inferred from its precursors, quantitative precision is maintained at low DPPP while greatly increasing proteomic depth. This strategy enabled us quantifying 6018 HeLa proteins (> 80,000 precursor identifications) with coefficients of variation below 20% in 30 min using a Q Exactive Orbitrap mass spectrometer, which corresponds to a throughput of 29 samples per day. This indicates that the potential of high-throughput DIA-MS has not been fully exploited yet.
