## Supplementary material for "Increasing proteome depth while maintaining quantitative precision in short gradient data-independent acquisition proteomics": TABLE S

### Sheet: Table S1
Table S1: Species mix preparation
	peptide amount per injection [µg]			expected fold change
Species	Mix I	Mix II	Mix III	Fold Change I vs II	Fold Change I vs III	Fold Change II vs III	Fold Change I vs II (log2)	Fold Change I vs III (log2)	Fold Change II vs III (log2)
HeLa	0.5	0.5	0.5	1	1	1	0	0	0
E. coli	0.3	0.1	0.46	3	0.652174	0.217391	1.58496	-0.616671	-2.20163
S.cerevisiae	0.2	0.4	0.04	0.5	5	10	-1	2.32193	3.32193

### Sheet: Table S2
Table S2: Isolation windows for 8 gas-phase fractions with overlapping windows
GPF-1	GPF-2	GPF-3	GPF-4	GPF-5	GPF-6	GPF-7	GPF-8
centre mz	centre mz	centre mz	centre mz	centre mz	centre mz	centre mz	centre mz
Narrow Window (350-450 M/Z)	Narrow Window (450-550 M/Z)	Narrow Window (550-650 M/Z)	Narrow Window (650-750 M/Z)	Narrow Window (750-850M/Z)	Narrow Window (850-950 M/Z)	Narrow Window (950-1050 M/Z)	Narrow Window (1050-1150 M/Z)
350.409	450.455	550.5	650.546	750.591	850.636	950.682	1050.73
354.411	454.456	554.502	654.547	754.593	854.638	954.684	1054.73
358.413	458.458	558.504	658.549	758.595	858.64	958.686	1058.73
362.415	462.46	562.506	662.551	762.596	862.642	962.688	1062.73
366.416	466.462	566.507	666.553	766.598	866.644	966.689	1066.73
370.418	470.464	570.509	670.555	770.6	870.646	970.691	1070.74
374.42	474.466	574.511	674.557	774.602	874.647	974.693	1074.74
378.422	478.467	578.513	678.558	778.604	878.649	978.695	1078.74
382.424	482.469	582.515	682.56	782.606	882.651	982.697	1082.74
386.425	486.471	586.516	686.562	786.607	886.653	986.698	1086.74
390.427	490.473	590.518	690.564	790.609	890.655	990.7	1090.75
394.429	494.475	594.52	694.566	794.611	894.657	994.702	1094.75
398.431	498.476	598.522	698.567	798.613	898.658	998.704	1098.75
402.433	502.478	602.524	702.569	802.615	902.66	1002.71	1102.75
406.435	506.48	606.526	706.571	806.616	906.662	1006.71	1106.75
410.436	510.482	610.527	710.573	810.618	910.664	1010.71	1110.75
414.438	514.484	614.529	714.575	814.62	914.666	1014.71	1114.76
418.44	518.486	618.531	718.577	818.622	918.668	1018.71	1118.76
422.442	522.487	622.533	722.578	822.624	922.669	1022.71	1122.76
426.444	526.489	626.535	726.58	826.626	926.671	1026.72	1126.76
430.446	530.491	630.537	730.582	830.627	930.673	1030.72	1130.76
434.447	534.493	634.538	734.584	834.629	934.675	1034.72	1134.77
438.449	538.495	638.54	738.586	838.631	938.677	1038.72	1138.77
442.451	542.496	642.542	742.587	842.633	942.678	1042.72	1142.77
446.453	546.498	646.544	746.589	846.635	946.68	1046.73	1146.77
450.455	550.5	650.546	750.591	850.636	950.682	1050.73	1150.77
348.408	448.454	548.499	648.545	748.59	848.636	948.681	1048.73
352.41	452.456	552.501	652.547	752.592	852.637	952.683	1052.73
356.412	456.457	556.503	656.548	756.594	856.639	956.685	1056.73
360.414	460.459	560.505	660.55	760.596	860.641	960.687	1060.73
364.416	464.461	564.506	664.552	764.597	864.643	964.688	1064.73
368.417	468.463	568.508	668.554	768.599	868.645	968.69	1068.74
372.419	472.465	572.51	672.556	772.601	872.647	972.692	1072.74
376.421	476.466	576.512	676.557	776.603	876.648	976.694	1076.74
380.423	480.468	580.514	680.559	780.605	880.65	980.696	1080.74
384.425	484.47	584.516	684.561	784.606	884.652	984.697	1084.74
388.426	488.472	588.517	688.563	788.608	888.654	988.699	1088.74
392.428	492.474	592.519	692.565	792.61	892.656	992.701	1092.75
396.43	496.476	596.521	696.567	796.612	896.657	996.703	1096.75
400.432	500.477	600.523	700.568	800.614	900.659	1000.7	1100.75
404.434	504.479	604.525	704.57	804.616	904.661	1004.71	1104.75
408.435	508.481	608.526	708.572	808.617	908.663	1008.71	1108.75
412.437	512.483	612.528	712.574	812.619	912.665	1012.71	1112.76
416.439	516.485	616.53	716.576	816.621	916.667	1016.71	1116.76
420.441	520.486	620.532	720.577	820.623	920.668	1020.71	1120.76
424.443	524.488	624.534	724.579	824.625	924.67	1024.72	1124.76
428.445	528.49	628.536	728.581	828.626	928.672	1028.72	1128.76
432.446	532.492	632.537	732.583	832.628	932.674	1032.72	1132.76
436.448	536.494	636.539	736.585	836.63	936.676	1036.72	1136.77
440.45	540.496	640.541	740.587	840.632	940.678	1040.72	1140.77
444.452	544.497	644.543	744.588	844.634	944.679	1044.72	1144.77
448.454	548.499	648.545	748.59	848.636	948.681	1048.73	1148.77

### Sheet: Table S3
Table S3: Number of isolation window calculations
Sample	Gradient [min]	Data Points per Peak (theoretical)	Data Points per Peak (measured)	Data Points per Peak (measured) (FWHM)	MS1 Resolution	MS1 Scan Duration [ms]	MS2 Resolution	MS2 Scan Duration [ms]	Mean Peak Width [s]	Scan Cycle [ms]	# MS1 scans	# DIA Windows
HeLa (15cm, 1.5 µm PepSep)	30	1,5 (FWHM)	5.86	1.741	120000	354	30000	92	4,8 (FWHM)	3200	1	31.9348
HeLa (15cm, 1.5 µm PepSep)	30	1,25 (FWHM)	5.36	1.314	120000	354	30000	92	4,8 (FWHM)	3840	1	38.8913
HeLa (15cm, 1.5 µm PepSep)	30	1,25 (FWHM)	5.49	1.341	120000	354	30000	92	4,8 (FWHM)	3840	1	5x39
HeLa (15cm, 1.5 µm PepSep)	30	1 (FWHM)	5.08	1.201	120000	354	30000	92	4,8 (FWHM)	4800	1	49.3261
HeLa (15cm, 1.5 µm PepSep)	30	10 (6σ)	9.5	2.746	120000	354	15000	55	10,3 (6σ)	1030	1	13

### Sheet: Table S4
Table S4: Isolation windows corresponding to 1.5 data points per peak (FWHM, 32 windows)
start	end	width	centre
349.5	396.5	47	373
395.5	422.5	27	409
421.5	443.5	22	432.5
442.5	462.5	20	452.5
461.5	478.5	17	470
477.5	494.5	17	486
493.5	508.5	15	501
507.5	522.5	15	515
521.5	536.5	15	529
535.5	550.5	15	543
549.5	564.5	15	557
563.5	579.5	16	571.5
578.5	594.5	16	586.5
593.5	609.5	16	601.5
608.5	624.5	16	616.5
623.5	640.5	17	632
639.5	657.5	18	648.5
656.5	674.5	18	665.5
673.5	692.5	19	683
691.5	710.5	19	701
709.5	729.5	20	719.5
728.5	748.5	20	738.5
747.5	770.5	23	759
769.5	792.5	23	781
791.5	818.5	27	805
817.5	847.5	30	832.5
846.5	880.5	34	863.5
879.5	918.5	39	899
917.5	960.5	43	939
959.5	1008.5	49	984
1007.5	1068.5	61	1038
1067.5	1150.5	83	1109

### Sheet: Tables S5
Table S5: Isolation windows corresponding to 1.25 data points per peak (FWHM, 39 windows)
start	end	width	centre
349.5	390.5	41	370
389.5	414.5	25	402
413.5	432.5	19	423
431.5	447.5	16	439.5
446.5	462.5	16	454.5
461.5	475.5	14	468.5
474.5	488.5	14	481.5
487.5	501.5	14	494.5
500.5	513.5	13	507
512.5	525.5	13	519
524.5	537.5	13	531
536.5	548.5	12	542.5
547.5	560.5	13	554
559.5	572.5	13	566
571.5	584.5	13	578
583.5	596.5	13	590
595.5	609.5	14	602.5
608.5	622.5	14	615.5
621.5	635.5	14	628.5
634.5	648.5	14	641.5
647.5	661.5	14	654.5
660.5	675.5	15	668
674.5	689.5	15	682
688.5	704.5	16	696.5
703.5	719.5	16	711.5
718.5	734.5	16	726.5
733.5	750.5	17	742
749.5	769.5	20	759.5
768.5	788.5	20	778.5
787.5	808.5	21	798
807.5	830.5	23	819
829.5	854.5	25	842
853.5	884.5	31	869
883.5	915.5	32	899.5
914.5	950.5	36	932.5
949.5	986.5	37	968
985.5	1030.5	45	1008
1029.5	1080.5	51	1055
1079.5	1150.5	71	1115

### Sheet: Table S6
Table S6: Isolation windows corresponding to 1.0 data points per peak (FWHM, 49 windows)
start	end	width	centre
349.5	380.5	31	365
379.5	400.5	21	390
399.5	418.5	19	409
417.5	434.5	17	426
433.5	448.5	15	441
447.5	460.5	13	454
459.5	472.5	13	466
471.5	482.5	11	477
481.5	492.5	11	487
491.5	502.5	11	497
501.5	511.5	10	506.5
510.5	520.5	10	515.5
519.5	529.5	10	524.5
528.5	538.5	10	533.5
537.5	547.5	10	542.5
546.5	556.5	10	551.5
555.5	565.5	10	560.5
564.5	575.5	11	570
574.5	585.5	11	580
584.5	595.5	11	590
594.5	605.5	11	600
604.5	615.5	11	610
614.5	625.5	11	620
624.5	635.5	11	630
634.5	645.5	11	640
644.5	656.5	12	650.5
655.5	667.5	12	661.5
666.5	678.5	12	672.5
677.5	690.5	13	684
689.5	702.5	13	696
701.5	714.5	13	708
713.5	726.5	13	720
725.5	739.5	14	732.5
738.5	752.5	14	745.5
751.5	766.5	15	759
765.5	780.5	15	773
779.5	796.5	17	788
795.5	814.5	19	805
813.5	832.5	19	823
831.5	850.5	19	841
849.5	872.5	23	861
871.5	896.5	25	884
895.5	920.5	25	908
919.5	947.5	28	933.5
946.5	978.5	32	962.5
977.5	1010.5	33	994
1009.5	1046.5	37	1028
1045.5	1090.5	45	1068
1089.5	1150.5	61	1120

### Sheet: Table S7
Table S7: Isolation windows corresponding to 10 data points per peak (calculated according to Pino et al.)
start	end	width	centre
385	437	52	411
436	488	52	462
487	539	52	513
538	590	52	564
589	641	52	615
640	692	52	666
691	743	52	717
742	794	52	768
793	845	52	819
844	896	52	870
895	947	52	921
946	998	52	972
997	1049	52	1023
359.5	411.5	52	385.5
410.5	462.5	52	436.5
461.5	513.5	52	487.5
512.5	564.5	52	538.5
563.5	615.5	52	589.5
614.5	666.5	52	640.5
665.5	717.5	52	691.5
716.5	768.5	52	742.5
767.5	819.5	52	793.5
818.5	870.5	52	844.5
869.5	921.5	52	895.5
920.5	972.5	52	946.5

### Sheet: Table S8
Table S8: Isolation windows with retention time dependancy corresponding to 1.25 data points per peak (FWHM, 5x39 windows)
start	end	width	centre	start (min)	end (min)
349.5	387.5	38	368.5	3	8.79
386.5	406.5	20	396.5	3	8.79
405.5	422.5	17	414	3	8.79
421.5	435.5	14	428.5	3	8.79
434.5	444.5	10	439.5	3	8.79
443.5	450.5	7	447	3	8.79
449.5	455.5	6	452.5	3	8.79
454.5	461.5	7	458	3	8.79
460.5	467.5	7	464	3	8.79
466.5	474.5	8	470.5	3	8.79
473.5	480.5	7	477	3	8.79
479.5	486.5	7	483	3	8.79
485.5	492.5	7	489	3	8.79
491.5	498.5	7	495	3	8.79
497.5	505.5	8	501.5	3	8.79
504.5	510.5	6	507.5	3	8.79
509.5	517.5	8	513.5	3	8.79
516.5	522.5	6	519.5	3	8.79
521.5	530.5	9	526	3	8.79
529.5	538.5	9	534	3	8.79
537.5	546.5	9	542	3	8.79
545.5	551.5	6	548.5	3	8.79
550.5	559.5	9	555	3	8.79
558.5	566.5	8	562.5	3	8.79
565.5	575.5	10	570.5	3	8.79
574.5	584.5	10	579.5	3	8.79
583.5	594.5	11	589	3	8.79
593.5	605.5	12	599.5	3	8.79
604.5	618.5	14	611.5	3	8.79
617.5	633.5	16	625.5	3	8.79
632.5	646.5	14	639.5	3	8.79
645.5	659.5	14	652.5	3	8.79
658.5	675.5	17	667	3	8.79
674.5	694.5	20	684.5	3	8.79
693.5	717.5	24	705.5	3	8.79
716.5	743.5	27	730	3	8.79
742.5	780.5	38	761.5	3	8.79
779.5	840.5	61	810	3	8.79
839.5	1150.5	311	995	3	8.79
349.5	400.5	51	375	8.8	14.09
399.5	426.5	27	413	8.8	14.09
425.5	442.5	17	434	8.8	14.09
441.5	450.5	9	446	8.8	14.09
449.5	462.5	13	456	8.8	14.09
461.5	472.5	11	467	8.8	14.09
471.5	481.5	10	476.5	8.8	14.09
480.5	490.5	10	485.5	8.8	14.09
489.5	499.5	10	494.5	8.8	14.09
498.5	508.5	10	503.5	8.8	14.09
507.5	516.5	9	512	8.8	14.09
515.5	525.5	10	520.5	8.8	14.09
524.5	535.5	11	530	8.8	14.09
534.5	544.5	10	539.5	8.8	14.09
543.5	551.5	8	547.5	8.8	14.09
550.5	560.5	10	555.5	8.8	14.09
559.5	568.5	9	564	8.8	14.09
567.5	577.5	10	572.5	8.8	14.09
576.5	586.5	10	581.5	8.8	14.09
585.5	597.5	12	591.5	8.8	14.09
596.5	605.5	9	601	8.8	14.09
604.5	616.5	12	610.5	8.8	14.09
615.5	626.5	11	621	8.8	14.09
625.5	637.5	12	631.5	8.8	14.09
636.5	648.5	12	642.5	8.8	14.09
647.5	658.5	11	653	8.8	14.09
657.5	670.5	13	664	8.8	14.09
669.5	684.5	15	677	8.8	14.09
683.5	697.5	14	690.5	8.8	14.09
696.5	709.5	13	703	8.8	14.09
708.5	725.5	17	717	8.8	14.09
724.5	744.5	20	734.5	8.8	14.09
743.5	758.5	15	751	8.8	14.09
757.5	782.5	25	770	8.8	14.09
781.5	808.5	27	795	8.8	14.09
807.5	835.5	28	821.5	8.8	14.09
834.5	874.5	40	854.5	8.8	14.09
873.5	925.5	52	899.5	8.8	14.09
924.5	1150.5	226	1037.5	8.8	14.09
349.5	430.5	81	390	14.1	19.39
429.5	452.5	23	441	14.1	19.39
451.5	472.5	21	462	14.1	19.39
471.5	488.5	17	480	14.1	19.39
487.5	505.5	18	496.5	14.1	19.39
504.5	518.5	14	511.5	14.1	19.39
517.5	532.5	15	525	14.1	19.39
531.5	544.5	13	538	14.1	19.39
543.5	552.5	9	548	14.1	19.39
551.5	562.5	11	557	14.1	19.39
561.5	574.5	13	568	14.1	19.39
573.5	586.5	13	580	14.1	19.39
585.5	598.5	13	592	14.1	19.39
597.5	609.5	12	603.5	14.1	19.39
608.5	620.5	12	614.5	14.1	19.39
619.5	630.5	11	625	14.1	19.39
629.5	642.5	13	636	14.1	19.39
641.5	651.5	10	646.5	14.1	19.39
650.5	662.5	12	656.5	14.1	19.39
661.5	672.5	11	667	14.1	19.39
671.5	683.5	12	677.5	14.1	19.39
682.5	695.5	13	689	14.1	19.39
694.5	706.5	12	700.5	14.1	19.39
705.5	717.5	12	711.5	14.1	19.39
716.5	729.5	13	723	14.1	19.39
728.5	741.5	13	735	14.1	19.39
740.5	752.5	12	746.5	14.1	19.39
751.5	765.5	14	758.5	14.1	19.39
764.5	780.5	16	772.5	14.1	19.39
779.5	795.5	16	787.5	14.1	19.39
794.5	810.5	16	802.5	14.1	19.39
809.5	826.5	17	818	14.1	19.39
825.5	845.5	20	835.5	14.1	19.39
844.5	862.5	18	853.5	14.1	19.39
861.5	882.5	21	872	14.1	19.39
881.5	910.5	29	896	14.1	19.39
909.5	940.5	31	925	14.1	19.39
939.5	990.5	51	965	14.1	19.39
989.5	1150.5	161	1070	14.1	19.39
349.5	465.5	116	407.5	19.4	24.69
464.5	500.5	36	482.5	19.4	24.69
499.5	524.5	25	512	19.4	24.69
523.5	544.5	21	534	19.4	24.69
543.5	559.5	16	551.5	19.4	24.69
558.5	575.5	17	567	19.4	24.69
574.5	591.5	17	583	19.4	24.69
590.5	605.5	15	598	19.4	24.69
604.5	620.5	16	612.5	19.4	24.69
619.5	634.5	15	627	19.4	24.69
633.5	646.5	13	640	19.4	24.69
645.5	654.5	9	650	19.4	24.69
653.5	668.5	15	661	19.4	24.69
667.5	679.5	12	673.5	19.4	24.69
678.5	690.5	12	684.5	19.4	24.69
689.5	700.5	11	695	19.4	24.69
699.5	711.5	12	705.5	19.4	24.69
710.5	723.5	13	717	19.4	24.69
722.5	733.5	11	728	19.4	24.69
732.5	744.5	12	738.5	19.4	24.69
743.5	754.5	11	749	19.4	24.69
753.5	765.5	12	759.5	19.4	24.69
764.5	775.5	11	770	19.4	24.69
774.5	787.5	13	781	19.4	24.69
786.5	798.5	12	792.5	19.4	24.69
797.5	809.5	12	803.5	19.4	24.69
808.5	819.5	11	814	19.4	24.69
818.5	832.5	14	825.5	19.4	24.69
831.5	846.5	15	839	19.4	24.69
845.5	855.5	10	850.5	19.4	24.69
854.5	870.5	16	862.5	19.4	24.69
869.5	883.5	14	876.5	19.4	24.69
882.5	898.5	16	890.5	19.4	24.69
897.5	915.5	18	906.5	19.4	24.69
914.5	932.5	18	923.5	19.4	24.69
931.5	950.5	19	941	19.4	24.69
949.5	980.5	31	965	19.4	24.69
979.5	1050.5	71	1015	19.4	24.69
1049.5	1150.5	101	1100	19.4	24.69
349.5	540.5	191	445	24.7	30
539.5	574.5	35	557	24.7	30
573.5	597.5	24	585.5	24.7	30
596.5	616.5	20	606.5	24.7	30
615.5	634.5	19	625	24.7	30
633.5	648.5	15	641	24.7	30
647.5	662.5	15	655	24.7	30
661.5	676.5	15	669	24.7	30
675.5	687.5	12	681.5	24.7	30
686.5	700.5	14	693.5	24.7	30
699.5	712.5	13	706	24.7	30
711.5	724.5	13	718	24.7	30
723.5	736.5	13	730	24.7	30
735.5	747.5	12	741.5	24.7	30
746.5	758.5	12	752.5	24.7	30
757.5	768.5	11	763	24.7	30
767.5	777.5	10	772.5	24.7	30
776.5	787.5	11	782	24.7	30
786.5	796.5	10	791.5	24.7	30
795.5	808.5	13	802	24.7	30
807.5	816.5	9	812	24.7	30
815.5	825.5	10	820.5	24.7	30
824.5	836.5	12	830.5	24.7	30
835.5	845.5	10	840.5	24.7	30
844.5	855.5	11	850	24.7	30
854.5	866.5	12	860.5	24.7	30
865.5	874.5	9	870	24.7	30
873.5	885.5	12	879.5	24.7	30
884.5	897.5	13	891	24.7	30
896.5	908.5	12	902.5	24.7	30
907.5	921.5	14	914.5	24.7	30
920.5	934.5	14	927.5	24.7	30
933.5	946.5	13	940	24.7	30
945.5	955.5	10	950.5	24.7	30
954.5	977.5	23	966	24.7	30
976.5	1007.5	31	992	24.7	30
1006.5	1045.5	39	1026	24.7	30
1044.5	1105.5	61	1075	24.7	30
1104.5	1150.5	46	1127.5	24.7	30

### Sheet: Table S9
Table S9: False discovery rate comparison in HeLa samples using a combined library of the human and E.coli proteome
methode	Precursors (Human)	Precursors (E.coli)	Precursor FDR [%]	Proteins (Human)	Proteins (E.coli)	Protein FDR [%]
5x1.25 DPPP	85030 (+/- 184)	70 (+/- 4)	0.08	7099 (+/- 17)	12 (+/- 0)	0.17
reference	54644 (+/- 105)	52 (+/- 1)	0.1	5384 (+/- 6)	12 (+/- 1)	0.22
